# Century-old ethanol-preserved Vega Collection reveal the unexpected phylogeography of Slender bitterling *Tanakia lanceolata* in Japan

**DOI:** 10.1101/2025.11.02.686072

**Authors:** Keisuke Tsuchiyama, Seigo Kawase, Yuko Takigawa, Tomohiko Fujita, Kazumi Hosoya, Jyun-ichi Kitamura, Tappei Mishina

## Abstract

Recent genetic advancements offer new opportunities for studying natural history museum collections. The genetic analysis of century-old aquatic animal specimens, mostly preserved in ethanol, can provide valuable insights into the changes in genetic diversity caused by anthropogenic impacts. However, knowledge of the characteristics of degraded DNA from such specimens remains limited. In this study, we evaluated the DNA quality of bitterling fish, *Tanakia lanceolata* (Temminck and Schlegel), collected during the Vega Expedition in Japan in 1879 and preserved in ethanol. We then performed genomic analysis to test its hypothesized translocation-involved population history. The historical DNA was degraded, peaking around 50 bp, but a minor fraction exceeded 300 bp. Mitochondrial genetic analysis revealed high genetic similarity between the eastern and western sides of the Central Highland, typically impeding the dispersal of primary freshwater fish. These findings suggest an unexpected dispersal ability in *T. lanceolata* or undocumented translocations before the large-scale domestic translocations recorded since the 1910s. The customized workflow for historical ethanol-preserved specimens, based on historical DNA quality in this study, provides a foundation for studying historical archives.
