## Supplemental Table 1 for "Century-old ethanol-preserved Vega Collection reveal the unexpected phylogeography of Slender bitterling *Tanakia lanceolata* in Japan"

### Sheet: TableS1
Table S1. Summary of morphological characteristics of 30 Tanakia lanceolata and an Achilognathus melanogaster in the Vega Collection. The scale counts based on the Soft X-ray images were performed on 16 T. lanceolata and an A. melanogaster and denoted with *. SL: standard length, HL: head length, SD: standard deviation.
		Tanakia lanceolata				Acheilognathus melanogaster
		n=30				n=1
		mean	SD	min–max
Meaturements
	Standard length (mm)	49.5	8.6	37.7–70.6		51.09
% of SL
	Body width	14.4	1.1	12.4–16.8		13.4
	Body depth	33.6	1.1	30.8–35.6		30.7
	Head length	25.2	1.2	22.8–27.2		26.2
	Depth of caudal peduncle	11.7	0.5	10.2–12.6		10.9
	Length of caudal peducle	21.0	1.5	18.5–24.4		22.5
	Pre-dorsal length	52.5	1.4	49.6–55.5		51.5
	Pre-anal length	65.1	1.4	62.9–67.3		65.1
	Pre-pelvic length	48.2	1.0	45.7–50.5		48.6
	Length between pectoral to pelvic fins	23.8	1.4	20.8–26.1		25.0
	Length between pelvic to anal fins	18.5	1.4	15.3–21.7		17.6
	Length of pectoral fin	17.9	0.9	15.7–20.0		19.6
	Length of pelvic fin	16.4	1.0	14.9–19.7		17.2
	Height of dorsal fin	22.1	1.4	18.9–23.9		22.4
	Length of dorsal base	19.7	1.3	14.6–22.3		19.5
	Height of anal fin	16.9	0.9	14.9–18.9		16.2
	Length of anal base	16.8	1.0	14.4–18.9		14.1
% of HL
	Head depth	81.3	3.8	74.4–88.0		81.9
	Head width	53.9	3.1	48.3–59.6		50.9
	Snout length	26.7	1.7	22.8–29.4		29.7
	Interorbital width	35.7	1.7	31.8–38.9		33.7
	Orbit length	33.4	1.9	30.0–37.0		31.7
	Length of barbel	18.8	3.6	12.2–24.6		10.7
Scale counts
	Lateral line scales	36.1	0.7	35–38		36
	Scales above lateral line	6.0	0.2	5–6		6
	Scales below lateral line	4.1	0.3	4–5		4
	Abdominal vertebrae*	18.8	0.5	18–20		18
	Caudal vertebrae*	17.9	0.7	17–19		18
	Total vertebrae*	36.7	0.8	35–38		36
	Insertion of first pterygiophore in dorsal fin*	11.1	0.3	11–12		11
	Insertion of first pterygiophore in anal fin*	18.8	0.5	18–20		18
Fin ray counts (showed in real numbers)
	Dorsal fin rays	iii, 9				iii, 8
	Anal fin rays	iii-iv, 9–10				iii, 7
	Pectoral fin rays	i, 11–14				i, 13
	Pelvic fin rays	i, 6–7				i, 7
* n=16 in T. lanceolata
